# Convergent evolution of monocyte differentiation in adult skin instructs Langerhans cell identity

**DOI:** 10.1101/2023.11.13.566862

**Authors:** Anna Appios, James Davies, Sofia Sirvent, Stephen Henderson, Sébastien Trzebanski, Johannes Schroth, Morven L. Law, Inês Boal Carvalho, Howard Yuan-Hao Kan, Shreya Lovlekar, Christina Major, Andres Vallejo, Nigel J. Hall, Michael Ardern-Jones, Sian M. Henson, Elaine Emmerson, Steffen Jung, Marta E. Polak, Clare L. Bennett

## Abstract

Langerhans cells (LCs) maintain tissue and immunological homeostasis at the epidermal barrier site. They are unique among phagocytes in functioning both as embryo-derived, tissue-resident macrophages that influence skin innervation and repair, and as migrating professional antigen presenting cells, a capability classically assigned to dendritic cells (DCs). Here we report the mechanisms that determine this dual identity. Using ablation of embryo-derived LCs in murine adult skin and tracked differentiation of incoming monocyte-derived replacements, we reveal intrinsic intra-epidermal heterogeneity. We demonstrate that monocyte-dendritic cell progenitor (MDP)-derived monocytes are selected for survival in the skin environment. Within the epidermis, the hair follicle niche subsequently provides an initial site of LC commitment, likely via Notch signaling, prior to metabolic adaptation and survival of differentiated monocyte-derived LCs. In human skin, we show that embryo-derived (e)LCs in newborns retain transcriptional evidence of their macrophage origin, but this is superseded by distinct DC-like immune modules after post-natal expansion of eLCs. Thus, intrinsic and extrinsic adaptations to adult skin niches replicate conditioning of eLC at birth, permitting repair of the unique LC network.
