## Supplementary material for "Convergent evolution of monocyte differentiation in adult skin instructs Langerhans cell identity": Table S1

### Sheet: FICZ_unique DEGs
Gene
Nnt
Myrf
Cpa3
Il12rb1
Pltp
Peg10
Ugt1a9
Nfe2
Cst7
H2-Ob
Muc13
Mertk
Panx1
Nrg1
Cd96
Pla2g7
Itga3
Gpc3
Olfr111
Tyms
Fgf13
P2rx1

### Sheet: Jag1_unique DEGs
Gene
Ret
Cyp1b1
Unc5b
Ccl17
Slc2a6
Nt5e
Cd7
Cd93
Aqp9
Fam20c
Paqr7
Htra3
St6gal1
Scn4b
Cd300c2
Fmnl3
Adgrg3
Aoc1
Acod1
Dab2ip
Dapk2
Cd34
Cd300lf
Klk1b1
Hgfac
Lrrc32
Gata2
Rac2
Odc1
Ly6c2

### Sheet: FICZ+Jag1_unique DEGs
Gene
Il1a
Ets1
Dmpk
Lipg
Igf1r
Thbs1
Sod3
Dmwd
Lgals3bp
Chst3
Serpinb2
Scin
Rnf157
Ngp
Ripor2
Serpinb1a
Stard9
Mefv
Pdpn
Txk
Uchl1
Cd200r1
Erg
Kdm4a
Ndrg1

### Sheet: FICZ and Jag1_common DEGs
Gene
Cyp11a1
Cebpe
Tuba8
Itga2b
Pecam1
Mical2
Gstm2
Dnm3

### Sheet: FICZ and FICZ+Jag1_common DEGs
Gene
Cyp1a1
Cyp11a1
Elane
Plac8
Cebpe
Rgcc
Thy1
Igfbp7
Pecam1
Psat1
Lin28a
Ubac2
Ifnlr1

### Sheet: Jag1 and FICZ+Jag1_common DEGs
Gene
Pecam1
Cyp11a1
Egln3
Ccl24
Cebpe
